# Systems Modeling Reveals Shared Metabolic Dysregulation and Potential Treatments in ME/CFS and Long COVID

**DOI:** 10.1101/2024.06.17.599450

**Authors:** Gong-Hua Li, Feifei Han, Efthymios Kalafatis, Qing-Peng Kong, Wenzhong Xiao

## Abstract

Myalgic Encephalomyelitis/Chronic Fatigue Syndrome (ME/CFS) and Long COVID are complex, multisystem conditions that pose significant challenges in healthcare. Accumulated research evidence suggests that ME/CFS and Long COVID exhibit overlapping metabolic symptoms, indicating potential shared metabolic dysfunctions. This study aims to systematically explore shared metabolic disturbances in the muscle tissue of patients. Utilizing genome-wide metabolic modeling, we identified key metabolic irregularities in the muscle of patients with ME/CFS, notably the downregulation of the alanine and aspartate metabolism pathway and the arginine and proline metabolism pathway. Further, *in silico* knockout analyses suggested that supplementation with aspartate (ASP) or asparagine (ASN) could potentially ameliorate these metabolic deficiencies. In addition, assessments of metabolomic levels in Long COVID patients also showed the significant downregulation of ASP during post-exertional malaise (PEM) in both muscle and blood. Consequently, we propose that a combination of l-ornithine and l-aspartate (LOLA) is a potential candidate to alleviate metabolic symptoms in ME/CFS and Long COVID for future clinical trials.
