## Supplementary Data S3 for "Systems Modeling Reveals Shared Metabolic Dysregulation and Potential Treatments in ME/CFS and Long COVID"

### Sheet: muscle__paired_fcPEM
ID	AveExpr	log2FC	Pvalue	FDR	Case	Control
Asparagine	0.118613	-0.605427	0.0126096	0.722506	-0.13 +/- 0.62	0.47 +/- 0.72
Dihydroxyacetone-P	0.05813	-0.650249	0.0175263	0.722506	-0.21 +/- 0.76	0.44 +/- 0.82
Methionine	0.3002	-0.508767	0.060592	0.722506	0.09 +/- 0.91	0.6 +/- 0.56
UDP-HexNac	0.89435	-0.726367	0.0840337	0.722506	0.59 +/- 1.21	1.32 +/- 1.49
Uric acid	0.49373	-0.446079	0.0881421	0.722506	0.31 +/- 0.78	0.75 +/- 0.71
Adenine	-0.0917998	-0.701379	0.10784	0.722506	-0.38 +/- 1.32	0.32 +/- 1.48
Leucine	0.360319	-0.432923	0.113154	0.722506	0.18 +/- 0.93	0.61 +/- 0.56
Isoleucine	0.331756	-0.426788	0.115399	0.722506	0.15 +/- 0.92	0.58 +/- 0.57
Phenylalanine	0.335844	-0.406743	0.11717	0.722506	0.17 +/- 0.87	0.57 +/- 0.54
CDP-choline	0.150618	-0.631127	0.131105	0.722506	-0.11 +/- 1.44	0.52 +/- 1.14
CDP	0.32637	-0.532415	0.134332	0.722506	0.11 +/- 1.16	0.64 +/- 1.02
Acetyl-CoA	1.39545	1.7827	0.138069	0.722506	2.13 +/- 4.32	0.35 +/- 3.45
Carnitine (C10:1)	0.00676777	0.862276	0.145513	0.722506	0.36 +/- 2.04	-0.5 +/- 1.76
Uridine	0.638208	-0.431939	0.153187	0.722506	0.46 +/- 0.8	0.89 +/- 1.05
Proline	-0.176776	-0.426464	0.155922	0.722506	-0.35 +/- 1.12	0.07 +/- 0.45
FAD	-0.122828	-0.326677	0.169104	0.722506	-0.26 +/- 0.79	0.07 +/- 0.42
Phosphoserine	0.214404	-0.437173	0.171234	0.722506	0.03 +/- 0.88	0.47 +/- 1.1
CTP	0.0754124	-0.456772	0.191988	0.722506	-0.11 +/- 1.26	0.34 +/- 0.77
Fructose-1,6-diphosphate	-0.457568	-0.450854	0.195021	0.722506	-0.64 +/- 1.15	-0.19 +/- 0.98
Succinate	0.123957	-0.27873	0.204463	0.722506	0.01 +/- 0.64	0.29 +/- 0.52
UDP	0.430662	-0.461598	0.205703	0.722506	0.24 +/- 1.28	0.7 +/- 0.92
GDP	0.471686	-0.419743	0.212521	0.722506	0.3 +/- 1.1	0.72 +/- 0.95
ADP-Ribose	-0.102687	-0.505671	0.214345	0.722506	-0.31 +/- 1.32	0.19 +/- 1.26
NAD+	-0.0585857	-0.472587	0.221131	0.722506	-0.25 +/- 1.37	0.22 +/- 0.96
FAICAR	0.190292	-0.264381	0.223583	0.722506	0.08 +/- 0.44	0.35 +/- 0.75
2-phosphoglyceric acid	-0.47432	-0.47615	0.22617	0.722506	-0.67 +/- 1.47	-0.2 +/- 0.82
Glycerate	0.504913	-0.478265	0.22761	0.722506	0.31 +/- 1.23	0.78 +/- 1.29
Carnitine (C8:0)	-0.07549	0.695162	0.228814	0.722506	0.21 +/- 2.13	-0.48 +/- 1.47
Betaine	-0.090132	-0.342156	0.22942	0.722506	-0.23 +/- 1.07	0.11 +/- 0.33
Aspartate	0.399563	-0.407698	0.230626	0.722506	0.23 +/- 1.24	0.64 +/- 0.72
Glucose	0.464417	-0.304771	0.232876	0.722506	0.34 +/- 0.62	0.64 +/- 0.88
Uracil	0.620851	-0.482205	0.237531	0.722506	0.42 +/- 1.07	0.9 +/- 1.57
Carnitine	-0.227082	-0.476081	0.244744	0.722506	-0.42 +/- 1.66	0.05 +/- 0.41
Glycerol-2P	-0.225384	-0.40013	0.244964	0.722506	-0.39 +/- 1.28	0.01 +/- 0.66
Tryptophan	0.243254	-0.291859	0.246164	0.722506	0.12 +/- 0.82	0.41 +/- 0.56
Creatine	-0.189991	-0.489512	0.253029	0.722506	-0.39 +/- 1.6	0.1 +/- 0.94
GTP	0.329978	-0.38054	0.25383	0.722506	0.17 +/- 1.17	0.55 +/- 0.78
Xanthine	0.506975	-0.437581	0.255206	0.722506	0.33 +/- 1.2	0.76 +/- 1.24
Carnosine	-0.234684	-0.445156	0.256124	0.722506	-0.42 +/- 1.57	0.03 +/- 0.47
ADP	-0.168368	-0.484714	0.256644	0.722506	-0.37 +/- 1.57	0.12 +/- 1
Carnitine (C6:0)	-0.00914265	0.616361	0.265895	0.722506	0.25 +/- 2.08	-0.37 +/- 1.33
Phosphorylethanolamine	0.960099	-0.404958	0.267366	0.722506	0.79 +/- 1.14	1.2 +/- 1.15
Tyrosine	0.277282	-0.297115	0.274486	0.722506	0.15 +/- 0.92	0.45 +/- 0.59
Coenzyme_A	-0.311067	-0.531844	0.276163	0.722506	-0.53 +/- 1.47	0 +/- 1.73
Histidine	-0.230137	-0.32617	0.287323	0.722506	-0.37 +/- 1.01	-0.04 +/- 0.82
Alanine	-0.146315	-0.331932	0.301574	0.722506	-0.28 +/- 1.21	0.05 +/- 0.52
Phosphoenolpyruvate	-0.212535	-0.425962	0.306915	0.722506	-0.39 +/- 1.47	0.04 +/- 1.1
Serine	-0.032772	-0.265727	0.312362	0.722506	-0.14 +/- 0.93	0.12 +/- 0.47
Carnitine (C10:0)	0.0378249	0.617887	0.32995	0.722506	0.29 +/- 2.55	-0.32 +/- 1.14
beta-Alanine	0.551543	-0.311657	0.334022	0.722506	0.42 +/- 1.05	0.73 +/- 0.9
Valine	0.134457	-0.25466	0.338211	0.722506	0.03 +/- 0.91	0.28 +/- 0.55
Acetylglutamic acid	0.512954	0.552062	0.340442	0.722506	0.74 +/- 2.17	0.19 +/- 1.43
UTP	0.172721	-0.322159	0.34151	0.722506	0.04 +/- 1.26	0.36 +/- 0.66
Threonine	0.0237285	-0.334127	0.344736	0.722506	-0.11 +/- 1.25	0.22 +/- 0.87
Creatine-P	-0.271361	-0.441688	0.350897	0.722506	-0.45 +/- 1.97	-0.01 +/- 0.4
Glycerophosphocholine	-0.153324	-0.315884	0.353018	0.722506	-0.28 +/- 1.35	0.03 +/- 0.32
NADP+	-0.239958	-0.305844	0.358671	0.722506	-0.37 +/- 1.12	-0.06 +/- 0.9
Lysine	-0.356299	-0.306298	0.366152	0.722506	-0.48 +/- 1.28	-0.18 +/- 0.61
1,3-Diphosphoglyceric acid	-0.105931	0.378458	0.367481	0.722506	0.05 +/- 1.4	-0.33 +/- 1.26
Lactate	-0.139852	-0.253757	0.376053	0.72498	-0.25 +/- 1.01	0.01 +/- 0.59
Arginine	-0.37582	-0.276856	0.38124	0.72498	-0.49 +/- 1.18	-0.21 +/- 0.56
S-adenosyl homocysteine	0.29279	-0.309597	0.387773	0.725511	0.16 +/- 1.21	0.47 +/- 0.99
Nicotinamide	-0.167024	-0.351535	0.398456	0.731246	-0.31 +/- 1.34	0.04 +/- 1.32
Adenylthiomethylpentose	0.127378	-0.385977	0.403446	0.731246	-0.03 +/- 1.52	0.35 +/- 1.46
Homocystine	0.155376	-0.19588	0.420099	0.737118	0.07 +/- 0.61	0.27 +/- 0.8
Methylmalonylcarnitine	-0.171728	0.349214	0.424543	0.737118	-0.03 +/- 1.66	-0.38 +/- 0.95
ATP	-0.349679	-0.282028	0.428236	0.737118	-0.47 +/- 1.42	-0.18 +/- 0.4
Argininosuccinate	-0.344177	-0.370282	0.433357	0.737118	-0.5 +/- 1.83	-0.13 +/- 0.95
CDP-ethanolamine	0.0698645	-0.25636	0.438458	0.737118	-0.04 +/- 1.05	0.22 +/- 1
Citrulline	-0.250619	-0.231015	0.45622	0.756021	-0.35 +/- 1.15	-0.12 +/- 0.55
Carnitine (C4:0)	0.0164522	0.333268	0.464192	0.758398	0.15 +/- 1.82	-0.18 +/- 0.71
Malate	-0.154557	-0.255762	0.472764	0.761675	-0.26 +/- 1.33	0 +/- 0.71
Creatinine	-0.197962	-0.3012	0.48588	0.767301	-0.32 +/- 1.55	-0.02 +/- 1.13
2-Hydroxybutyric acid	0.295585	-0.241655	0.492061	0.767301	0.2 +/- 1.21	0.44 +/- 0.93
Alpha-Ketoglutarate	0.227865	0.289437	0.4961	0.767301	0.35 +/- 1.5	0.06 +/- 1.15
Glutamate	0.0935022	-0.180292	0.515003	0.772756	0.02 +/- 1	0.2 +/- 0.49
Hippuric acid	0.0587809	-0.309057	0.515967	0.772756	-0.07 +/- 1.82	0.24 +/- 1.02
Homoglutathione	0.0240929	-0.280745	0.519612	0.772756	-0.09 +/- 1.57	0.19 +/- 1.13
AICAR	0.0844258	-0.209976	0.531162	0.779934	0 +/- 1.05	0.21 +/- 1.04
UDP-hexose	0.534728	-0.180996	0.559691	0.811552	0.46 +/- 0.85	0.64 +/- 1.09
Taurine	-0.0582425	-0.13474	0.584439	0.831606	-0.11 +/- 0.81	0.02 +/- 0.53
2-Aminobutyric acid	-0.0664957	-0.157626	0.601033	0.831606	-0.13 +/- 1.06	0.03 +/- 0.68
Carnitine (C2:0)	-0.598629	0.277349	0.608583	0.831606	-0.48 +/- 2.1	-0.76 +/- 1.15
Hexose-P	-0.123983	-0.192215	0.613224	0.831606	-0.2 +/- 1.33	-0.01 +/- 1.01
Inosine	0.880813	0.290775	0.617316	0.831606	1 +/- 1.96	0.71 +/- 1.85
Pantothenic acid	-0.443063	-0.314451	0.627342	0.831606	-0.57 +/- 2.57	-0.26 +/- 1.29
Pyruvate	-0.133249	-0.136994	0.631894	0.831606	-0.19 +/- 0.96	-0.05 +/- 0.71
Ribose-5P	0.387246	0.181944	0.64069	0.831606	0.46 +/- 1.33	0.28 +/- 1.11
GMP	0.959172	-0.175441	0.652549	0.831606	0.89 +/- 1.26	1.06 +/- 1.21
Glutarylcarnitine	-0.322319	-0.210497	0.665547	0.831606	-0.41 +/- 1.93	-0.2 +/- 0.87
Glutamine	-0.510127	-0.161557	0.673386	0.831606	-0.58 +/- 1.51	-0.42 +/- 0.6
Carnitine (C3:0)	-0.20902	-0.167379	0.679537	0.831606	-0.28 +/- 1.61	-0.11 +/- 0.63
NADH	-0.230741	-0.198762	0.68391	0.831606	-0.31 +/- 1.87	-0.11 +/- 1.06
Hydroxyphenyllactic acid	-0.154584	0.173982	0.684382	0.831606	-0.08 +/- 1.46	-0.26 +/- 1.26
Choline	0.344775	-0.146924	0.687192	0.831606	0.28 +/- 1.26	0.43 +/- 0.97
S-adenosyl methionine	0.125819	-0.109814	0.688226	0.831606	0.08 +/- 0.91	0.19 +/- 0.67
Oxiglutathione	-0.0900735	0.131203	0.726294	0.864194	-0.04 +/- 1.23	-0.17 +/- 1.13
Aminoadipic acid	-0.302886	-0.162246	0.730179	0.864194	-0.37 +/- 1.91	-0.21 +/- 0.68
2-Hydroxyglutarate	0.00711184	0.0956752	0.749272	0.864194	0.05 +/- 0.9	-0.05 +/- 0.93
Pyroglutamic acid	-0.50659	0.134035	0.758122	0.864194	-0.45 +/- 1.71	-0.59 +/- 0.77
Ornithine	-0.461505	0.0884493	0.759165	0.864194	-0.42 +/- 0.99	-0.51 +/- 0.67
AMP	0.102055	-0.0805284	0.76085	0.864194	0.07 +/- 0.88	0.15 +/- 0.61
Glutathione	-0.166594	-0.174245	0.767345	0.864194	-0.24 +/- 1.93	-0.06 +/- 1.95
Glycerophosphoinositol	0.651468	-0.0950962	0.782323	0.872592	0.61 +/- 1.1	0.71 +/- 1.06
Hypoxanthine	0.726083	0.136187	0.803385	0.879809	0.78 +/- 1.81	0.65 +/- 1.78
IMP	0.423012	-0.0939231	0.807693	0.879809	0.38 +/- 1.37	0.48 +/- 1
Sedoheptulose-7P	0.622754	-0.0887491	0.811548	0.879809	0.59 +/- 0.99	0.67 +/- 1.41
Ophthalmic acid	-0.561289	0.0601093	0.859572	0.923244	-0.54 +/- 1.23	-0.6 +/- 0.75
Homocitrate	-0.209056	0.0784942	0.883011	0.939719	-0.18 +/- 2.08	-0.26 +/- 1.12
Glycine	-0.354803	0.0486685	0.894536	0.943329	-0.33 +/- 1.39	-0.38 +/- 0.72
CoA-Glutathione	-0.366013	-0.0405629	0.920471	0.961934	-0.38 +/- 1.29	-0.34 +/- 1.32
NADPH	-0.593623	0.06736	0.929464	0.96266	-0.57 +/- 2.37	-0.63 +/- 2.75
Adenosine	1.00538	0.0226873	0.97126	0.978874	1.01 +/- 1.81	0.99 +/- 2.43
Guanosine	1.23833	-0.0204508	0.972766	0.978874	1.23 +/- 2.09	1.25 +/- 1.8
Glycerol-3P	-0.515608	-0.0102447	0.976308	0.978874	-0.52 +/- 1.32	-0.51 +/- 0.59
Citric acid	0.210712	0.00597183	0.978874	0.978874	0.21 +/- 0.73	0.21 +/- 0.45

### Sheet: blood__paired_fcPEM
ID	AveExpr	log2FC	Pvalue	FDR	Case	Control
Pyroglutamic acid	0.288117	0.391499	0.0121368	0.531616	0.47 +/- 0.62	0.08 +/- 0.33
Asparagine	0.0164603	-0.299522	0.0166685	0.531616	-0.12 +/- 0.45	0.18 +/- 0.35
Allantoin	0.304515	0.562466	0.019215	0.531616	0.56 +/- 0.86	0 +/- 0.71
Gluconate	0.147479	0.256327	0.0415098	0.756724	0.26 +/- 0.44	0.01 +/- 0.37
2-PY	-0.134996	-0.440023	0.0455858	0.756724	-0.34 +/- 0.84	0.1 +/- 0.59
2-Hydroxybutyric acid	0.0239476	0.384022	0.0632397	0.874816	0.2 +/- 0.77	-0.18 +/- 0.58
Kynurenine	-0.0796478	-0.311205	0.114709	0.943705	-0.22 +/- 0.7	0.09 +/- 0.61
Acetylglutamic acid	0.14988	0.23843	0.118987	0.943705	0.26 +/- 0.6	0.02 +/- 0.38
Glutamine	0.0456876	-0.0740655	0.143626	0.943705	0.01 +/- 0.11	0.09 +/- 0.17
Uridine	0.168461	0.365923	0.150101	0.943705	0.34 +/- 1.09	-0.03 +/- 0.46
Glutamate	0.0682375	0.148726	0.159397	0.943705	0.14 +/- 0.33	-0.01 +/- 0.36
Uracil	0.0530493	-0.544693	0.174282	0.943705	-0.2 +/- 1.6	0.35 +/- 1
Carnitine	0.0326152	-0.0834682	0.193974	0.943705	-0.01 +/- 0.18	0.08 +/- 0.21
Proline	0.124522	-0.122232	0.201797	0.943705	0.07 +/- 0.26	0.19 +/- 0.37
Alpha-Ketoglutarate	0.115609	0.245992	0.21379	0.943705	0.23 +/- 0.73	-0.02 +/- 0.59
Hippuric acid	0.064264	0.435732	0.220358	0.943705	0.26 +/- 1.38	-0.17 +/- 0.96
Betaine	0.155454	0.118169	0.22288	0.943705	0.21 +/- 0.31	0.09 +/- 0.32
Lysine	0.0410524	-0.0858014	0.240981	0.943705	0 +/- 0.21	0.09 +/- 0.25
Xanthine	0.0225969	0.216897	0.252398	0.943705	0.12 +/- 0.74	-0.1 +/- 0.49
CMP	-0.189302	-0.336543	0.273365	0.943705	-0.34 +/- 0.91	-0.01 +/- 1.19
Aspartate	0.131437	0.115681	0.275989	0.943705	0.18 +/- 0.26	0.07 +/- 0.43
Aminoadipic acid	0.166469	0.215901	0.278681	0.943705	0.27 +/- 0.64	0.05 +/- 0.72
Glutathione	-0.140443	-0.184184	0.330563	0.943705	-0.22 +/- 0.67	-0.04 +/- 0.61
Hexose-P	-0.0216206	0.26721	0.34057	0.943705	0.1 +/- 0.77	-0.17 +/- 1.14
Creatinine	0.0163646	-0.088435	0.342209	0.943705	-0.02 +/- 0.37	0.06 +/- 0.19
Phenylalanine	0.0760182	-0.0732523	0.343252	0.943705	0.04 +/- 0.22	0.12 +/- 0.28
Cystine	-0.0970169	-0.22909	0.345126	0.943705	-0.2 +/- 0.88	0.03 +/- 0.75
Uric acid	0.175515	0.255806	0.350688	0.943705	0.29 +/- 1.22	0.04 +/- 0.35
UMP	-0.167438	-0.168962	0.367205	0.943705	-0.24 +/- 0.79	-0.08 +/- 0.37
Carnitine (C10:0)	0.349096	-0.194786	0.374873	0.943705	0.26 +/- 0.72	0.45 +/- 0.78
Dihydroxyacetone-P	-0.045095	0.190753	0.409196	0.943705	0.04 +/- 0.83	-0.15 +/- 0.74
Malate	0.0913955	0.118236	0.420478	0.943705	0.15 +/- 0.45	0.03 +/- 0.54
Phosphorylethanolamine	0.0477778	0.243574	0.424609	0.943705	0.16 +/- 1.16	-0.08 +/- 0.89
Tyrosine	0.0905563	-0.0692928	0.427083	0.943705	0.06 +/- 0.2	0.13 +/- 0.36
Glycerate	0.042982	0.11783	0.442607	0.943705	0.1 +/- 0.51	-0.02 +/- 0.53
Arginine	0.0291054	-0.146596	0.458521	0.943705	-0.04 +/- 0.63	0.11 +/- 0.72
Glycerophosphocholine	-0.0363612	0.0998797	0.47064	0.943705	0.01 +/- 0.4	-0.09 +/- 0.53
FAICAR	0.033528	0.067196	0.474109	0.943705	0.06 +/- 0.29	0 +/- 0.32
Citric acid	0.0352204	-0.0526119	0.485812	0.943705	0.01 +/- 0.2	0.06 +/- 0.28
Carnitine (C4:0)	0.157417	0.0706846	0.515277	0.943705	0.19 +/- 0.36	0.12 +/- 0.37
Creatine	-0.239388	-0.164948	0.548953	0.943705	-0.31 +/- 1.1	-0.15 +/- 0.71
Phosphoenolpyruvate	0.0176184	-0.112055	0.564836	0.943705	-0.03 +/- 0.67	0.08 +/- 0.65
Methionine	0.126396	-0.0519267	0.56967	0.943705	0.1 +/- 0.24	0.15 +/- 0.35
2-Dehydrogluconate	-0.0788576	-0.13661	0.572641	0.943705	-0.14 +/- 0.69	0 +/- 0.97
GMP	0.173662	0.204296	0.577034	0.943705	0.27 +/- 1.47	0.06 +/- 0.94
2-Aminobutyric acid	0.449044	-0.257287	0.591318	0.943705	0.33 +/- 1.55	0.59 +/- 1.75
Citrulline	-0.00353381	-0.0388027	0.59214	0.943705	-0.02 +/- 0.21	0.02 +/- 0.25
Gluconate-6P	0.267174	0.154409	0.59681	0.943705	0.34 +/- 1.17	0.18 +/- 0.74
Glucose-6P	0.113072	0.096486	0.609753	0.943705	0.16 +/- 0.58	0.06 +/- 0.71
Alanine	0.0361445	-0.0576212	0.611372	0.943705	0.01 +/- 0.26	0.07 +/- 0.48
IMP	-0.0915062	0.0690812	0.614228	0.943705	-0.06 +/- 0.38	-0.13 +/- 0.54
Histidine	-0.211908	-0.151584	0.631895	0.943705	-0.28 +/- 0.89	-0.13 +/- 1.27
ATP	0.0249095	0.118395	0.640457	0.943705	0.08 +/- 0.9	-0.04 +/- 0.83
GDP	0.565223	0.226333	0.654568	0.943705	0.67 +/- 1.97	0.44 +/- 1.41
Carnitine (C3:0)	0.133029	-0.0513249	0.657299	0.943705	0.11 +/- 0.39	0.16 +/- 0.38
Glutarylcarnitine	0.151245	0.0452125	0.675915	0.943705	0.17 +/- 0.37	0.13 +/- 0.35
Isoleucine	0.105155	-0.0306634	0.708715	0.943705	0.09 +/- 0.22	0.12 +/- 0.31
Taurine	0.0216707	-0.0606352	0.726017	0.943705	-0.01 +/- 0.62	0.05 +/- 0.54
ADP	0.514335	0.139869	0.730182	0.943705	0.58 +/- 1.56	0.44 +/- 1.16
2-Hydroxyglutarate	0.164384	0.0482378	0.730911	0.943705	0.19 +/- 0.54	0.14 +/- 0.37
Carnitine (C8:0)	0.254475	-0.0729851	0.7317	0.943705	0.22 +/- 0.72	0.29 +/- 0.73
Carnitine (C2:0)	0.0844405	-0.0489308	0.734679	0.943705	0.06 +/- 0.49	0.11 +/- 0.48
Threonine	-0.0126631	-0.0406013	0.740816	0.943705	-0.03 +/- 0.45	0.01 +/- 0.35
Carnitine (C5:0)	0.0866458	-0.0471809	0.743268	0.943705	0.07 +/- 0.48	0.11 +/- 0.49
Tryptophan	0.0147866	-0.0203896	0.767641	0.943705	0.01 +/- 0.17	0.03 +/- 0.26
ADP-Ribose	-0.17272	-0.150377	0.77227	0.943705	-0.24 +/- 1.9	-0.09 +/- 1.64
Hypoxanthine	0.00564164	0.15309	0.777063	0.943705	0.08 +/- 1.69	-0.08 +/- 2.04
Valine	0.0441208	-0.0188887	0.783392	0.943705	0.04 +/- 0.19	0.05 +/- 0.25
Glucose	-0.00546902	-0.0193673	0.788317	0.943705	-0.01 +/- 0.19	0.01 +/- 0.26
Cysteine	-0.0802215	-0.0600905	0.803964	0.943705	-0.11 +/- 0.87	-0.05 +/- 0.78
Carnitine (C10:1)	0.305971	0.0382947	0.815113	0.943705	0.32 +/- 0.5	0.29 +/- 0.61
2-phosphoglyceric acid	-0.191003	0.0599432	0.827519	0.943705	-0.16 +/- 0.9	-0.22 +/- 0.99
AMP	0.0410511	0.0677231	0.830006	0.943705	0.07 +/- 1.19	0 +/- 0.93
Leucine	0.101099	-0.0126638	0.86176	0.945048	0.1 +/- 0.18	0.11 +/- 0.28
TMP	-0.579927	0.104379	0.864857	0.945048	-0.53 +/- 2.16	-0.64 +/- 2.05
Lactate	0.0907837	-0.0348621	0.865768	0.945048	0.07 +/- 0.9	0.11 +/- 0.33
Pyruvate	0.106834	-0.0258914	0.876962	0.945048	0.1 +/- 0.68	0.12 +/- 0.39
Kynurenic acid	-0.0989312	0.0251582	0.888117	0.945048	-0.09 +/- 0.65	-0.11 +/- 0.55
Ornithine	0.0301442	0.00999554	0.92008	0.961245	0.03 +/- 0.31	0.02 +/- 0.35
Succinate	0.0615177	0.00884056	0.926501	0.961245	0.07 +/- 0.31	0.06 +/- 0.32
Oxiglutathione	0.335385	-0.0159727	0.971584	0.975579	0.33 +/- 1.7	0.34 +/- 1.33
Glycine	0.0970248	0.00279531	0.974828	0.975579	0.1 +/- 0.34	0.1 +/- 0.21
Hydroxyphenyllactic acid	0.0470587	-0.00477924	0.975579	0.975579	0.04 +/- 0.62	0.05 +/- 0.39

### Sheet: muscle_base
ID	AveExpr	log2FC	Pvalue	FDR	Case	Control
Hydroxyphenyllactic acid	-7.93652	-1.07901	8.60468e-05	0.00998143	-8.4 +/- 0.76	-7.32 +/- 0.94
Citric acid	-4.35199	-0.554346	0.00087358	0.0506676	-4.59 +/- 0.48	-4.04 +/- 0.53
S-adenosyl methionine	-7.81916	-0.496987	0.00273577	0.105783	-8.03 +/- 0.47	-7.54 +/- 0.55
CoA-Glutathione	-8.3915	-0.480269	0.00582843	0.161781	-8.6 +/- 0.5	-8.12 +/- 0.59
Glycine	-5.0066	-0.425349	0.00797534	0.161781	-5.19 +/- 0.54	-4.76 +/- 0.42
Alpha-Ketoglutarate	-7.20511	-0.897531	0.00836799	0.161781	-7.59 +/- 1.13	-6.7 +/- 1.06
Uracil	-13.5581	-0.783787	0.0105945	0.175567	-13.9 +/- 0.67	-13.11 +/- 1.3
Guanosine	-14.1214	-0.887256	0.0134265	0.194684	-14.5 +/- 1.13	-13.62 +/- 1.22
Oxiglutathione	0.138389	-0.474594	0.0168197	0.19847	-0.07 +/- 0.6	0.41 +/- 0.67
Choline	-5.23785	-0.525296	0.0191383	0.19847	-5.46 +/- 0.74	-4.94 +/- 0.69
Hypoxanthine	-9.1172	-0.848069	0.0211421	0.19847	-9.48 +/- 1.22	-8.64 +/- 1.18
FAD	-11.6269	-0.291988	0.0216117	0.19847	-11.75 +/- 0.37	-11.46 +/- 0.4
Taurine	0.816319	-0.283757	0.0222423	0.19847	0.69 +/- 0.43	0.98 +/- 0.28
2-Hydroxyglutarate	-5.11412	-0.431211	0.0311219	0.257867	-5.3 +/- 0.59	-4.87 +/- 0.69
Glycerophosphoinositol	-11.4208	-0.430435	0.0396181	0.28819	-11.61 +/- 0.69	-11.18 +/- 0.65
Ribose-5P	-8.94031	-0.539288	0.0397504	0.28819	-9.17 +/- 0.87	-8.63 +/- 0.83
Inosine	-2.71611	-0.793374	0.0436503	0.297849	-3.06 +/- 1.21	-2.27 +/- 1.4
Pyroglutamic acid	-3.20778	-0.480477	0.0666015	0.420788	-3.42 +/- 0.97	-2.93 +/- 0.67
Glutamate	-1.0227	-0.271751	0.071062	0.420788	-1.14 +/- 0.57	-0.87 +/- 0.3
Methylmalonylcarnitine	-7.1078	-0.458441	0.0736154	0.420788	-7.31 +/- 0.93	-6.85 +/- 0.7
Hippuric acid	-9.13636	-0.563069	0.0761772	0.420788	-9.38 +/- 1.22	-8.82 +/- 0.75
Proline	-2.76562	0.248458	0.0875492	0.433896	-2.66 +/- 0.45	-2.91 +/- 0.46
Creatinine	-1.18813	-0.339577	0.0896023	0.433896	-1.33 +/- 0.61	-1 +/- 0.69
Xanthine	-10.52	-0.41743	0.0897715	0.433896	-10.7 +/- 0.72	-10.28 +/- 0.91
Acetyl-CoA	-14.4684	-1.77837	0.118229	0.548582	-15.24 +/- 4.23	-13.46 +/- 3.2
Coenzyme_A	-8.45782	0.464961	0.146577	0.563542	-8.26 +/- 0.82	-8.72 +/- 1.32
Creatine	-0.688623	-0.271355	0.147094	0.563542	-0.81 +/- 0.61	-0.53 +/- 0.6
Argininosuccinate	-6.04275	0.407802	0.152354	0.563542	-5.87 +/- 1.04	-6.27 +/- 0.79
beta-Alanine	-3.13127	-0.228864	0.152879	0.563542	-3.23 +/- 0.5	-3 +/- 0.52
Uric acid	-7.5982	-0.270486	0.162919	0.563542	-7.72 +/- 0.63	-7.44 +/- 0.63
Fructose-1,6-diphosphate	-3.61359	0.343465	0.16752	0.563542	-3.47 +/- 0.85	-3.81 +/- 0.78
Adenosine	-8.86952	-0.594297	0.169013	0.563542	-9.13 +/- 1.22	-8.53 +/- 1.7
AICAR	-14.0587	-0.260781	0.174872	0.563542	-14.17 +/- 0.61	-13.91 +/- 0.64
ADP-Ribose	-8.68026	0.305804	0.18196	0.563542	-8.55 +/- 0.62	-8.85 +/- 0.9
Dihydroxyacetone-P	-6.43946	0.222748	0.184599	0.563542	-6.34 +/- 0.54	-6.57 +/- 0.53
Glutathione	1.40035	0.589019	0.187664	0.563542	1.65 +/- 1.1	1.07 +/- 1.9
Carnitine (C10:1)	-11.8676	-0.713681	0.193577	0.563542	-12.18 +/- 2.11	-11.46 +/- 1.41
Tyrosine	-4.78004	-0.195932	0.195184	0.563542	-4.86 +/- 0.58	-4.67 +/- 0.3
Homocitrate	-7.50888	-0.526341	0.196655	0.563542	-7.74 +/- 1.55	-7.21 +/- 1.07
Aspartate	-3.50465	-0.264596	0.197251	0.563542	-3.62 +/- 0.62	-3.35 +/- 0.73
Glutamine	2.85835	-0.180365	0.199183	0.563542	2.78 +/- 0.49	2.96 +/- 0.36
Glucose	-5.63813	0.254941	0.207346	0.572671	-5.53 +/- 0.58	-5.78 +/- 0.75
Acetylglutamic acid	-7.95081	-0.486106	0.22456	0.596667	-8.16 +/- 1.56	-7.67 +/- 0.97
Aminoadipic acid	-6.44288	-0.325367	0.226322	0.596667	-6.58 +/- 1.03	-6.26 +/- 0.66
UTP	-6.7166	-0.161986	0.235905	0.598281	-6.79 +/- 0.5	-6.62 +/- 0.29
FAICAR	-13.015	-0.143246	0.23725	0.598281	-13.08 +/- 0.37	-12.93 +/- 0.36
Glycerol-2P	-7.23624	0.194944	0.252391	0.617232	-7.15 +/- 0.6	-7.35 +/- 0.47
Carnitine (C2:0)	-1.70668	-0.36601	0.255684	0.617232	-1.86 +/- 1.07	-1.5 +/- 1.07
CDP	-8.26712	0.194629	0.260727	0.617232	-8.18 +/- 0.6	-8.38 +/- 0.5
ATP	-1.61526	-0.143736	0.280985	0.641291	-1.68 +/- 0.45	-1.53 +/- 0.36
UDP-HexNac	-7.418	0.189903	0.281947	0.641291	-7.34 +/- 0.65	-7.53 +/- 0.44
Pantothenic acid	-2.94793	-0.400905	0.294682	0.657368	-3.12 +/- 1.44	-2.72 +/- 1.03
Creatine-P	-3.68199	-0.133759	0.31458	0.688515	-3.74 +/- 0.44	-3.61 +/- 0.37
Asparagine	-3.21296	0.155691	0.328738	0.706178	-3.15 +/- 0.52	-3.3 +/- 0.49
Malate	-3.11504	-0.202372	0.342901	0.722199	-3.2 +/- 0.77	-3 +/- 0.59
GTP	-7.48189	-0.132572	0.354398	0.722199	-7.54 +/- 0.52	-7.41 +/- 0.33
ADP	-1.32231	0.230919	0.359392	0.722199	-1.22 +/- 0.71	-1.45 +/- 0.98
IMP	-8.94043	-0.291278	0.366661	0.722199	-9.07 +/- 1.04	-8.77 +/- 1.13
S-adenosyl homocysteine	-11.9484	-0.202923	0.367325	0.722199	-12.04 +/- 0.77	-11.83 +/- 0.7
Uridine	-8.32686	-0.192488	0.374137	0.723331	-8.41 +/- 0.67	-8.22 +/- 0.77
Carnitine (C10:0)	-10.9591	-0.608675	0.395923	0.752902	-11.22 +/- 2.74	-10.61 +/- 1.93
AMP	-7.37104	-0.107632	0.416895	0.779997	-7.42 +/- 0.46	-7.31 +/- 0.33
Lysine	-1.75446	0.139532	0.426367	0.785057	-1.69 +/- 0.66	-1.83 +/- 0.41
Alanine	0.234338	-0.101219	0.436696	0.785115	0.19 +/- 0.47	0.29 +/- 0.29
Glycerate	-4.59475	-0.163283	0.445633	0.785115	-4.67 +/- 0.84	-4.5 +/- 0.47
Sedoheptulose-7P	-10.2715	-0.186221	0.446703	0.785115	-10.35 +/- 0.81	-10.17 +/- 0.81
2-phosphoglyceric acid	-6.97874	0.183914	0.4606	0.793785	-6.9 +/- 0.9	-7.08 +/- 0.72
GMP	-13.0543	-0.156581	0.465322	0.793785	-13.12 +/- 0.82	-12.97 +/- 0.52
Phosphorylethanolamine	-8.39198	-0.128522	0.524796	0.882266	-8.45 +/- 0.68	-8.32 +/- 0.64
Citrulline	-5.02892	0.168855	0.542258	0.889489	-4.96 +/- 0.95	-5.12 +/- 0.89
Glycerophosphocholine	-0.984718	0.104122	0.55104	0.889489	-0.94 +/- 0.58	-1.04 +/- 0.55
UDP-hexose	-7.34021	-0.10975	0.552097	0.889489	-7.39 +/- 0.69	-7.28 +/- 0.45
Carnitine (C3:0)	-7.59357	-0.0982451	0.566794	0.896451	-7.64 +/- 0.53	-7.54 +/- 0.58
Homoglutathione	-7.28412	-0.139605	0.572285	0.896451	-7.34 +/- 0.84	-7.2 +/- 0.79
Succinate	-5.22954	0.0733017	0.584539	0.896451	-5.2 +/- 0.44	-5.27 +/- 0.38
Lactate	-2.21376	0.119193	0.58733	0.896451	-2.16 +/- 0.85	-2.28 +/- 0.51
Nicotinamide	-1.319	0.134699	0.603699	0.900654	-1.26 +/- 0.81	-1.4 +/- 0.94
Serine	-3.0591	-0.0823226	0.605612	0.900654	-3.09 +/- 0.59	-3.01 +/- 0.38
CTP	-8.03151	0.0711022	0.624448	0.913534	-8 +/- 0.5	-8.07 +/- 0.4
Ornithine	-4.24111	-0.0831215	0.630023	0.913534	-4.28 +/- 0.6	-4.19 +/- 0.5
Valine	-3.6258	-0.0583283	0.645034	0.919241	-3.65 +/- 0.43	-3.59 +/- 0.34
Carnitine (C8:0)	-9.41175	-0.297282	0.654284	0.919241	-9.54 +/- 2.41	-9.24 +/- 2.03
Glutarylcarnitine	-6.83093	-0.127647	0.664523	0.919241	-6.89 +/- 1.03	-6.76 +/- 0.92
Carnitine (C4:0)	-6.40314	-0.151807	0.674499	0.919241	-6.47 +/- 1.25	-6.32 +/- 1.18
Pyruvate	-4.54015	-0.09339	0.677945	0.919241	-4.58 +/- 0.85	-4.49 +/- 0.57
Carnosine	-1.55842	0.0543464	0.681506	0.919241	-1.53 +/- 0.4	-1.59 +/- 0.43
NADP+	-9.53361	-0.0741753	0.698785	0.92454	-9.57 +/- 0.58	-9.49 +/- 0.69
Histidine	-1.26071	0.0589207	0.719072	0.92454	-1.24 +/- 0.47	-1.29 +/- 0.6
CDP-ethanolamine	-7.51121	-0.062374	0.722371	0.92454	-7.54 +/- 0.52	-7.48 +/- 0.64
Betaine	-2.54559	-0.0433819	0.724527	0.92454	-2.56 +/- 0.42	-2.52 +/- 0.32
Carnitine (C6:0)	-7.47501	-0.204548	0.741303	0.92454	-7.56 +/- 2.26	-7.36 +/- 1.88
Leucine	-4.57983	-0.0447915	0.745082	0.92454	-4.6 +/- 0.51	-4.55 +/- 0.3
Homocystine	-8.85914	0.0412623	0.753875	0.92454	-8.84 +/- 0.44	-8.88 +/- 0.37
NADH	-7.70979	-0.0803791	0.7564	0.92454	-7.74 +/- 0.93	-7.66 +/- 0.76
2-Hydroxybutyric acid	-5.87558	0.0784675	0.75741	0.92454	-5.84 +/- 0.85	-5.92 +/- 0.83
Phosphoenolpyruvate	-5.9929	0.0750462	0.765136	0.92454	-5.96 +/- 0.76	-6.04 +/- 0.93
CDP-choline	-7.89107	-0.0663616	0.775083	0.926904	-7.92 +/- 0.83	-7.85 +/- 0.68
Threonine	-4.04945	0.0587673	0.784511	0.928605	-4.02 +/- 0.79	-4.08 +/- 0.58
Ophthalmic acid	-3.93075	0.0480194	0.80324	0.935231	-3.91 +/- 0.62	-3.96 +/- 0.65
Methionine	-6.64214	0.0318741	0.808953	0.935231	-6.63 +/- 0.49	-6.66 +/- 0.28
Arginine	-2.79022	0.0400098	0.816232	0.935231	-2.77 +/- 0.62	-2.81 +/- 0.46
2-Aminobutyric acid	-4.81089	0.040032	0.824311	0.935231	-4.79 +/- 0.52	-4.83 +/- 0.66
NADPH	-11.4792	-0.0498866	0.832249	0.935231	-11.5 +/- 0.78	-11.45 +/- 0.78
Phenylalanine	-5.55383	-0.0224828	0.851007	0.935231	-5.56 +/- 0.42	-5.54 +/- 0.27
Tryptophan	-6.74242	0.022302	0.852304	0.935231	-6.73 +/- 0.41	-6.76 +/- 0.29
Adenylthiomethylpentose	-3.85056	-0.0389114	0.88386	0.935231	-3.87 +/- 0.82	-3.83 +/- 0.98
NAD+	-5.1722	0.0272768	0.884224	0.935231	-5.16 +/- 0.6	-5.19 +/- 0.63
1,3-Diphosphoglyceric acid	-6.62933	-0.04473	0.892	0.935231	-6.65 +/- 1.15	-6.6 +/- 1.05
UDP	-6.78443	-0.0209415	0.895878	0.935231	-6.79 +/- 0.62	-6.77 +/- 0.31
Glycerol-3P	-4.03809	0.0273614	0.897581	0.935231	-4.03 +/- 0.7	-4.05 +/- 0.7
Phosphoserine	-12.9208	-0.0250993	0.899661	0.935231	-12.93 +/- 0.61	-12.91 +/- 0.71
Adenine	-6.82127	-0.0332108	0.908727	0.935231	-6.84 +/- 0.75	-6.8 +/- 1.2
Carnitine	1.05601	0.0179319	0.911044	0.935231	1.06 +/- 0.46	1.05 +/- 0.59
Isoleucine	-5.16472	0.00778993	0.956083	0.972856	-5.16 +/- 0.53	-5.17 +/- 0.3
Hexose-P	-3.84488	0.00254991	0.990626	0.99389	-3.84 +/- 0.79	-3.85 +/- 0.61
GDP	-6.86836	-0.00120365	0.99389	0.99389	-6.87 +/- 0.6	-6.87 +/- 0.34

### Sheet: blood_base
ID	AveExpr	log2FC	Pvalue	FDR	Case	Control
Phosphoenolpyruvate	-2.53315	0.456371	0.00149122	0.0482272	-2.32 +/- 0.36	-2.78 +/- 0.55
Dihydroxyacetone-P	-2.60778	0.624809	0.0016783	0.0482272	-2.32 +/- 0.61	-2.95 +/- 0.68
Pyruvate	1.76618	-0.331845	0.00174315	0.0482272	1.61 +/- 0.36	1.95 +/- 0.29
Gluconate	2.70678	-0.327309	0.00331176	0.068719	2.56 +/- 0.4	2.88 +/- 0.28
Glucose-6P	-4.05003	0.407531	0.00627112	0.104101	-3.86 +/- 0.4	-4.27 +/- 0.57
FAICAR	-8.34334	-0.162822	0.00877411	0.121375	-8.42 +/- 0.19	-8.25 +/- 0.17
Hippuric acid	0.464866	-0.820077	0.0198638	0.235527	0.09 +/- 1.3	0.91 +/- 1.01
CMP	-7.16186	0.431907	0.0304696	0.316122	-6.96 +/- 0.25	-7.4 +/- 0.95
Threonine	-0.737509	0.218453	0.0367621	0.339028	-0.64 +/- 0.35	-0.86 +/- 0.32
Hexose-P	-3.34751	0.440292	0.0423092	0.351166	-3.15 +/- 0.61	-3.59 +/- 0.84
2-Dehydrogluconate	-1.00447	-0.373025	0.0917642	0.672394	-1.17 +/- 0.63	-0.8 +/- 0.86
Succinate	-2.21078	-0.134851	0.104902	0.672394	-2.27 +/- 0.25	-2.14 +/- 0.28
Uric acid	-0.72192	-0.14575	0.10818	0.672394	-0.79 +/- 0.24	-0.64 +/- 0.34
Allantoin	-4.08595	-0.270521	0.118993	0.672394	-4.21 +/- 0.6	-3.94 +/- 0.56
Lysine	2.24224	0.117757	0.141801	0.672394	2.3 +/- 0.29	2.18 +/- 0.21
Creatinine	0.24756	0.11492	0.142975	0.672394	0.3 +/- 0.23	0.19 +/- 0.26
Glycine	-1.73885	-0.0937005	0.148455	0.672394	-1.78 +/- 0.19	-1.69 +/- 0.2
Carnitine	0.478461	0.133225	0.175194	0.672394	0.54 +/- 0.35	0.41 +/- 0.28
GDP	-5.77696	0.57062	0.176632	0.672394	-5.52 +/- 1.55	-6.09 +/- 1.31
UMP	-6.79246	0.139569	0.180118	0.672394	-6.73 +/- 0.27	-6.87 +/- 0.41
Kynurenine	-6.98308	0.209964	0.18532	0.672394	-6.89 +/- 0.54	-7.1 +/- 0.53
2-PY	-1.19228	0.264107	0.186377	0.672394	-1.07 +/- 0.74	-1.34 +/- 0.59
TMP	-5.39312	0.414222	0.215306	0.672394	-5.2 +/- 1.04	-5.62 +/- 1.26
Proline	1.1904	0.13631	0.216683	0.672394	1.25 +/- 0.41	1.12 +/- 0.29
Acetylglutamic acid	-5.52697	-0.157826	0.234759	0.672394	-5.6 +/- 0.45	-5.44 +/- 0.44
ADP-Ribose	-8.66197	0.350977	0.259345	0.672394	-8.5 +/- 0.86	-8.85 +/- 1.27
Aminoadipic acid	-4.43241	0.171452	0.261288	0.672394	-4.35 +/- 0.46	-4.53 +/- 0.58
Malate	-2.60553	-0.143319	0.273613	0.672394	-2.67 +/- 0.37	-2.53 +/- 0.51
Cysteine	-2.4307	-0.217722	0.277275	0.672394	-2.53 +/- 0.72	-2.31 +/- 0.63
Arginine	-0.00350147	0.191835	0.289254	0.672394	0.08 +/- 0.62	-0.11 +/- 0.6
2-Hydroxyglutarate	-2.57913	-0.113808	0.293242	0.672394	-2.63 +/- 0.34	-2.52 +/- 0.38
Citrulline	0.269612	-0.0947237	0.294876	0.672394	0.23 +/- 0.27	0.32 +/- 0.32
ADP	-3.56035	0.378981	0.298484	0.672394	-3.39 +/- 1.27	-3.77 +/- 1.22
Glutamate	-0.100303	-0.136745	0.304973	0.672394	-0.16 +/- 0.5	-0.03 +/- 0.37
Asparagine	1.88102	0.124218	0.308629	0.672394	1.94 +/- 0.44	1.81 +/- 0.36
Glutathione	-0.446023	0.212669	0.314934	0.672394	-0.35 +/- 0.75	-0.56 +/- 0.69
Hypoxanthine	-5.49028	-0.538276	0.319518	0.672394	-5.74 +/- 2	-5.2 +/- 1.67
Carnitine (C3:0)	-7.55577	-0.163787	0.325886	0.672394	-7.63 +/- 0.64	-7.47 +/- 0.46
Pyroglutamic acid	-1.21088	-0.152273	0.326581	0.672394	-1.28 +/- 0.63	-1.13 +/- 0.36
Kynurenic acid	-6.28168	-0.176708	0.327299	0.672394	-6.36 +/- 0.72	-6.19 +/- 0.45
Tryptophan	0.634507	0.0854252	0.332146	0.672394	0.67 +/- 0.3	0.59 +/- 0.26
Xanthine	-4.6598	-0.150539	0.359234	0.690146	-4.73 +/- 0.6	-4.58 +/- 0.49
Hydroxyphenyllactic acid	-2.96819	-0.165241	0.368388	0.690146	-3.04 +/- 0.61	-2.88 +/- 0.64
Oxiglutathione	-4.50005	-0.408092	0.369486	0.690146	-4.69 +/- 1.51	-4.28 +/- 1.62
Tyrosine	1.10417	-0.0964698	0.374175	0.690146	1.06 +/- 0.41	1.16 +/- 0.28
Alpha-Ketoglutarate	-2.18646	-0.168305	0.386967	0.698222	-2.26 +/- 0.65	-2.09 +/- 0.67
IMP	-6.17346	-0.104256	0.412594	0.728623	-6.22 +/- 0.41	-6.12 +/- 0.44
Carnitine (C2:0)	-4.06371	0.113567	0.425974	0.736581	-4.01 +/- 0.47	-4.13 +/- 0.5
Carnitine (C10:0)	-6.48658	0.248683	0.441586	0.747993	-6.37 +/- 0.87	-6.62 +/- 1.34
Creatine	-4.39717	0.218969	0.465834	0.773285	-4.3 +/- 0.99	-4.52 +/- 1.08
Cystine	-1.16407	-0.149966	0.482341	0.784986	-1.23 +/- 0.75	-1.08 +/- 0.71
Leucine	1.11136	-0.0558669	0.520084	0.830133	1.09 +/- 0.34	1.14 +/- 0.19
Gluconate-6P	-6.53389	0.144094	0.543224	0.85071	-6.47 +/- 0.83	-6.61 +/- 0.8
Glycerophosphocholine	-2.97811	-0.0802178	0.577398	0.876974	-3.01 +/- 0.56	-2.93 +/- 0.38
Betaine	6.93307	-0.0701062	0.584393	0.876974	6.9 +/- 0.44	6.97 +/- 0.42
AMP	-6.41564	0.140117	0.604002	0.876974	-6.35 +/- 0.94	-6.49 +/- 0.92
ATP	-5.25542	-0.116758	0.605093	0.876974	-5.31 +/- 0.78	-5.19 +/- 0.76
Carnitine (C8:0)	-6.44977	0.165093	0.612825	0.876974	-6.37 +/- 0.94	-6.54 +/- 1.3
Carnitine (C5:0)	-7.10968	-0.0951714	0.624249	0.87818	-7.15 +/- 0.83	-7.06 +/- 0.39
Alanine	1.78386	0.0391754	0.681215	0.937344	1.8 +/- 0.32	1.76 +/- 0.3
Uracil	-9.79884	0.0912075	0.688891	0.937344	-9.76 +/- 0.67	-9.85 +/- 0.9
Uridine	-3.00312	-0.0593461	0.701618	0.939263	-3.03 +/- 0.49	-2.97 +/- 0.56
Valine	1.97428	-0.0278122	0.75269	0.956433	1.96 +/- 0.31	1.99 +/- 0.25
Glucose	2.71211	-0.0194579	0.759532	0.956433	2.7 +/- 0.2	2.72 +/- 0.18
Phenylalanine	0.0208277	0.0188006	0.78732	0.956433	0.03 +/- 0.26	0.01 +/- 0.16
Methionine	-1.34429	0.0229763	0.796009	0.956433	-1.33 +/- 0.31	-1.36 +/- 0.26
Glutarylcarnitine	0.0521917	0.0399579	0.81137	0.956433	0.07 +/- 0.59	0.03 +/- 0.55
GMP	-9.38762	-0.0730864	0.817109	0.956433	-9.42 +/- 1.21	-9.35 +/- 0.92
2-Hydroxybutyric acid	-0.145131	-0.0359077	0.832333	0.956433	-0.16 +/- 0.61	-0.13 +/- 0.54
Isoleucine	0.541132	0.0178678	0.839947	0.956433	0.55 +/- 0.35	0.53 +/- 0.18
Lactate	3.57741	0.0247025	0.855372	0.956433	3.59 +/- 0.5	3.56 +/- 0.39
Glycerate	3.69092	0.0194407	0.866515	0.956433	3.7 +/- 0.41	3.68 +/- 0.35
Carnitine (C10:1)	-7.19135	-0.0348529	0.88681	0.956433	-7.21 +/- 0.69	-7.17 +/- 0.99
Glutamine	4.34114	-0.00935498	0.888836	0.956433	4.34 +/- 0.19	4.35 +/- 0.23
Histidine	2.80935	-0.0212278	0.889459	0.956433	2.8 +/- 0.32	2.82 +/- 0.69
Phosphorylethanolamine	-6.25204	0.03401	0.89038	0.956433	-6.24 +/- 0.86	-6.27 +/- 0.83
2-phosphoglyceric acid	-6.87132	-0.0339273	0.893012	0.956433	-6.89 +/- 0.76	-6.85 +/- 0.98
Carnitine (C4:0)	-5.81879	0.0195752	0.898817	0.956433	-5.81 +/- 0.6	-5.83 +/- 0.41
Aspartate	-1.74451	0.0101028	0.912424	0.958622	-1.74 +/- 0.22	-1.75 +/- 0.37
Citric acid	1.66182	0.00461972	0.959881	0.995877	1.66 +/- 0.32	1.66 +/- 0.28
Ornithine	1.22522	0.00216162	0.985788	0.998342	1.23 +/- 0.41	1.22 +/- 0.4
2-Aminobutyric acid	-5.20291	0.00286951	0.994919	0.998342	-5.2 +/- 1.43	-5.2 +/- 1.7
Taurine	1.2463	0.000319516	0.998342	0.998342	1.25 +/- 0.52	1.25 +/- 0.52

### Sheet: muscle_PEM
ID	AveExpr	log2FC	Pvalue	FDR	Case	Control
Uracil	-12.9971	-1.08986	0.00215552	0.242804	-13.48 +/- 0.72	-12.39 +/- 1.48
FAD	-11.766	-0.573016	0.0060737	0.242804	-12.02 +/- 0.73	-11.45 +/- 0.33
Citric acid	-4.14574	-0.514317	0.00647762	0.242804	-4.37 +/- 0.62	-3.86 +/- 0.3
Hydroxyphenyllactic acid	-8.07969	-0.903272	0.0102308	0.242804	-8.48 +/- 1.29	-7.58 +/- 0.87
Aspartate	-3.14395	-0.629743	0.014538	0.242804	-3.42 +/- 0.96	-2.79 +/- 0.48
S-adenosyl methionine	-7.68449	-0.556417	0.0165763	0.242804	-7.93 +/- 0.83	-7.37 +/- 0.46
Alpha-Ketoglutarate	-6.94638	-0.781793	0.0168413	0.242804	-7.29 +/- 1.1	-6.51 +/- 0.97
Hippuric acid	-9.06384	-1.02491	0.0169749	0.242804	-9.52 +/- 1.67	-8.49 +/- 0.98
Choline	-4.88317	-0.717052	0.0188382	0.242804	-5.2 +/- 1.14	-4.48 +/- 0.67
Uric acid	-7.15558	-0.552086	0.0292661	0.339487	-7.4 +/- 0.58	-6.85 +/- 0.97
Creatine	-0.858821	-0.748829	0.0349557	0.368624	-1.19 +/- 1.41	-0.44 +/- 0.69
Glutamate	-0.936015	-0.466499	0.0449141	0.375283	-1.14 +/- 0.86	-0.68 +/- 0.42
Tyrosine	-4.52193	-0.451223	0.0482272	0.375283	-4.72 +/- 0.79	-4.27 +/- 0.51
S-adenosyl homocysteine	-11.6397	-0.546277	0.051714	0.375283	-11.88 +/- 0.91	-11.33 +/- 0.85
Xanthine	-10.1014	-0.616178	0.0561779	0.375283	-10.37 +/- 0.84	-9.76 +/- 1.25
Phosphoserine	-12.7143	-0.435585	0.0571096	0.375283	-12.91 +/- 0.73	-12.47 +/- 0.62
Creatinine	-1.36407	-0.65809	0.0646349	0.375283	-1.65 +/- 1.34	-1 +/- 0.88
FAICAR	-12.8177	-0.35652	0.0654103	0.375283	-12.98 +/- 0.36	-12.62 +/- 0.72
Glycerate	-4.07551	-0.560742	0.0656778	0.375283	-4.32 +/- 0.79	-3.76 +/- 1.17
Leucine	-4.22503	-0.418143	0.0664713	0.375283	-4.41 +/- 0.79	-3.99 +/- 0.51
Homoglutathione	-7.15938	-0.671449	0.0679391	0.375283	-7.46 +/- 1.3	-6.78 +/- 1.08
Phenylalanine	-5.22512	-0.370691	0.0782257	0.385585	-5.39 +/- 0.72	-5.02 +/- 0.46
GTP	-7.14328	-0.49113	0.0817638	0.385585	-7.36 +/- 1.09	-6.87 +/- 0.55
UTP	-6.53879	-0.473709	0.0845401	0.385585	-6.75 +/- 1.08	-6.27 +/- 0.47
beta-Alanine	-2.61189	-0.476847	0.0883018	0.385585	-2.82 +/- 0.97	-2.35 +/- 0.77
Adenine	-6.97461	-0.56634	0.095656	0.385585	-7.22 +/- 1.09	-6.66 +/- 1.14
Taurine	0.763656	-0.387339	0.0968523	0.385585	0.59 +/- 0.84	0.98 +/- 0.49
AICAR	-13.9738	-0.488288	0.0972963	0.385585	-14.19 +/- 1.01	-13.7 +/- 0.85
Methionine	-6.33839	-0.382946	0.0994984	0.385585	-6.51 +/- 0.81	-6.12 +/- 0.55
UDP	-6.36114	-0.466465	0.104472	0.385585	-6.57 +/- 1.01	-6.1 +/- 0.78
Malate	-3.26731	-0.446389	0.109804	0.385585	-3.46 +/- 1.08	-3.02 +/- 0.54
Pantothenic acid	-3.39103	-0.777623	0.112981	0.385585	-3.73 +/- 1.99	-2.96 +/- 1.08
Dihydroxyacetone-P	-6.33889	-0.378928	0.114404	0.385585	-6.51 +/- 0.74	-6.13 +/- 0.73
Isoleucine	-4.83631	-0.35886	0.114579	0.385585	-4.99 +/- 0.82	-4.64 +/- 0.48
Carnitine	0.89034	-0.564043	0.11634	0.385585	0.64 +/- 1.55	1.21 +/- 0.32
GDP	-6.4028	-0.388539	0.140178	0.451686	-6.57 +/- 0.88	-6.19 +/- 0.75
Alanine	0.0925864	-0.404669	0.145476	0.455649	-0.09 +/- 1.14	0.32 +/- 0.36
Betaine	-2.62208	-0.36596	0.155358	0.455649	-2.78 +/- 1.04	-2.42 +/- 0.31
NAD+	-5.22696	-0.421234	0.16021	0.455649	-5.41 +/- 1.2	-4.99 +/- 0.52
ATP	-1.94486	-0.436687	0.16119	0.455649	-2.14 +/- 1.31	-1.7 +/- 0.35
Guanosine	-12.9427	-0.694707	0.162734	0.455649	-13.25 +/- 1.77	-12.55 +/- 1.56
Homocitrate	-7.6736	-0.560592	0.169267	0.455649	-7.92 +/- 1.6	-7.36 +/- 0.98
2-Hydroxyglutarate	-5.10141	-0.332376	0.172383	0.455649	-5.25 +/- 0.75	-4.92 +/- 0.76
UDP-HexNac	-6.52555	-0.466572	0.182772	0.455649	-6.73 +/- 0.98	-6.27 +/- 1.34
Uridine	-7.78116	-0.379483	0.183721	0.455649	-7.95 +/- 0.73	-7.57 +/- 1.1
NADP+	-9.78376	-0.329741	0.183897	0.455649	-9.93 +/- 0.94	-9.6 +/- 0.47
Creatine-P	-3.93703	-0.55701	0.18945	0.455649	-4.18 +/- 1.86	-3.63 +/- 0.41
Adenylthiomethylpentose	-3.71383	-0.441208	0.191221	0.455649	-3.91 +/- 1.2	-3.47 +/- 0.97
Glycerophosphoinositol	-10.8235	-0.379409	0.195589	0.455649	-10.99 +/- 1.01	-10.61 +/- 0.85
CTP	-7.93823	-0.377182	0.1964	0.455649	-8.1 +/- 1.18	-7.73 +/- 0.48
1,3-Diphosphoglyceric acid	-6.7712	0.373576	0.200548	0.456148	-6.61 +/- 0.92	-6.98 +/- 0.97
CDP-choline	-7.77186	-0.483723	0.210363	0.457058	-7.99 +/- 1.46	-7.5 +/- 1.03
Valine	-3.49819	-0.267907	0.214755	0.457058	-3.62 +/- 0.77	-3.35 +/- 0.44
Serine	-3.08253	-0.285534	0.215184	0.457058	-3.21 +/- 0.9	-2.92 +/- 0.32
CDP	-7.93338	-0.33579	0.218627	0.457058	-8.08 +/- 0.98	-7.75 +/- 0.71
Asparagine	-3.11198	-0.276461	0.220649	0.457058	-3.23 +/- 0.71	-2.96 +/- 0.64
Hypoxanthine	-8.51027	-0.469216	0.228135	0.464276	-8.72 +/- 1.01	-8.25 +/- 1.59
Carnosine	-1.76177	-0.421098	0.23394	0.467881	-1.95 +/- 1.52	-1.53 +/- 0.41
Hexose-P	-3.91347	-0.308263	0.246335	0.478014	-4.05 +/- 0.93	-3.74 +/- 0.71
Glycine	-5.35403	-0.365792	0.247248	0.478014	-5.52 +/- 1.28	-5.15 +/- 0.58
Adenosine	-7.92832	-0.450522	0.258134	0.490878	-8.13 +/- 1.51	-7.68 +/- 1.06
Pyruvate	-4.64942	-0.241386	0.267891	0.501216	-4.76 +/- 0.66	-4.51 +/- 0.65
Pyroglutamic acid	-3.72944	-0.377279	0.283588	0.519411	-3.9 +/- 1.43	-3.52 +/- 0.68
Inosine	-1.87773	-0.436746	0.288092	0.519411	-2.07 +/- 1.34	-1.63 +/- 1.43
Phosphorylethanolamine	-7.47471	-0.340378	0.291049	0.519411	-7.63 +/- 1	-7.28 +/- 1.12
Glutamine	2.35829	-0.365238	0.298153	0.524026	2.2 +/- 1.46	2.56 +/- 0.59
Succinate	-5.08892	-0.18731	0.311838	0.539898	-5.17 +/- 0.57	-4.98 +/- 0.44
Aminoadipic acid	-6.81488	-0.402284	0.323259	0.551442	-6.99 +/- 1.53	-6.59 +/- 1.12
CoA-Glutathione	-8.81933	-0.367108	0.347113	0.563473	-8.98 +/- 1.25	-8.61 +/- 1.38
Carnitine (C3:0)	-7.80616	-0.328391	0.348327	0.563473	-7.95 +/- 1.43	-7.62 +/- 0.66
Histidine	-1.48587	-0.272301	0.351095	0.563473	-1.61 +/- 1.08	-1.33 +/- 0.74
Nicotinamide	-1.45775	-0.289557	0.358127	0.563473	-1.59 +/- 1.09	-1.3 +/- 0.94
Ribose-5P	-8.58483	-0.275698	0.359106	0.563473	-8.71 +/- 0.88	-8.43 +/- 1.08
Phosphoenolpyruvate	-6.193	-0.327832	0.363533	0.563473	-6.34 +/- 1.49	-6.01 +/- 0.65
Tryptophan	-6.51494	-0.18567	0.364315	0.563473	-6.6 +/- 0.67	-6.41 +/- 0.5
Arginine	-3.15226	-0.253394	0.371335	0.566775	-3.26 +/- 1.13	-3.01 +/- 0.51
AMP	-7.26527	-0.181605	0.385733	0.575362	-7.35 +/- 0.76	-7.16 +/- 0.38
Threonine	-4.01921	-0.236985	0.389449	0.575362	-4.12 +/- 1.08	-3.89 +/- 0.54
2-phosphoglyceric acid	-7.41713	-0.282344	0.391842	0.575362	-7.54 +/- 1.35	-7.26 +/- 0.59
GMP	-12.102	-0.279981	0.39911	0.578709	-12.23 +/- 1.14	-11.95 +/- 1.03
IMP	-8.51943	-0.266438	0.407586	0.582635	-8.64 +/- 1.14	-8.37 +/- 0.93
Glycerophosphocholine	-1.11697	-0.251698	0.4128	0.582635	-1.23 +/- 1.25	-0.98 +/- 0.55
Glutarylcarnitine	-7.1179	-0.374579	0.416885	0.582635	-7.28 +/- 1.77	-6.91 +/- 1.25
UDP-hexose	-6.81371	-0.202674	0.44478	0.614221	-6.9 +/- 0.78	-6.7 +/- 0.92
CDP-ethanolamine	-7.4718	-0.206973	0.453429	0.618797	-7.56 +/- 1.04	-7.36 +/- 0.64
NADH	-7.9341	-0.279077	0.460244	0.620795	-8.06 +/- 1.53	-7.78 +/- 0.79
Homocystine	-8.68596	-0.144204	0.493654	0.652733	-8.75 +/- 0.46	-8.61 +/- 0.8
ADP	-1.49522	-0.240374	0.495176	0.652733	-1.6 +/- 1.36	-1.36 +/- 0.87
Glycerol-2P	-7.45913	-0.206507	0.517338	0.662942	-7.55 +/- 1.26	-7.34 +/- 0.69
Oxiglutathione	0.00895899	-0.223239	0.523061	0.662942	-0.09 +/- 1.19	0.13 +/- 1.12
Methylmalonylcarnitine	-7.27042	-0.204374	0.525314	0.662942	-7.36 +/- 1.27	-7.16 +/- 0.69
Lysine	-2.11244	-0.183385	0.525781	0.662942	-2.19 +/- 1.11	-2.01 +/- 0.64
Fructose-1,6-diphosphate	-4.00948	-0.138055	0.564549	0.7037	-4.07 +/- 0.8	-3.93 +/- 0.67
ADP-Ribose	-8.78618	-0.185427	0.57024	0.7037	-8.87 +/- 1.27	-8.68 +/- 0.75
Glutathione	1.27641	0.244334	0.584519	0.709366	1.38 +/- 1.51	1.14 +/- 1.52
2-Aminobutyric acid	-4.85555	-0.140459	0.587061	0.709366	-4.92 +/- 0.9	-4.78 +/- 0.7
Carnitine (C4:0)	-6.49844	0.199998	0.611371	0.731125	-6.41 +/- 1.46	-6.61 +/- 1.11
Carnitine (C2:0)	-2.26266	-0.223227	0.635468	0.752187	-2.36 +/- 1.94	-2.14 +/- 1.01
Proline	-2.93412	-0.127961	0.651449	0.763314	-2.99 +/- 1.13	-2.86 +/- 0.52
Sedoheptulose-7P	-9.68757	-0.130873	0.676414	0.78464	-9.75 +/- 0.86	-9.61 +/- 1.21
Carnitine (C6:0)	-7.51219	0.231154	0.69071	0.787051	-7.41 +/- 1.99	-7.64 +/- 2
Lactate	-2.33335	-0.089141	0.694992	0.787051	-2.37 +/- 0.7	-2.28 +/- 0.69
Carnitine (C8:0)	-9.50725	0.229492	0.704287	0.787051	-9.41 +/- 1.94	-9.64 +/- 2.25
Coenzyme_A	-8.76123	-0.129601	0.705632	0.787051	-8.82 +/- 1.18	-8.69 +/- 1.08
Acetyl-CoA	-13.1771	0.216303	0.719182	0.794524	-13.08 +/- 1.32	-13.3 +/- 2.74
Carnitine (C10:0)	-10.9311	-0.175094	0.756015	0.82038	-11.01 +/- 1.98	-10.83 +/- 1.88
Acetylglutamic acid	-7.41667	-0.121725	0.75673	0.82038	-7.47 +/- 1.2	-7.35 +/- 1.46
Ornithine	-4.69431	-0.0588376	0.834664	0.894586	-4.72 +/- 1.03	-4.66 +/- 0.73
2-Hydroxybutyric acid	-5.59759	-0.0593969	0.844491	0.894586	-5.62 +/- 1.03	-5.56 +/- 0.94
Glycerol-3P	-4.52787	0.057803	0.848314	0.894586	-4.5 +/- 1.2	-4.56 +/- 0.61
Ophthalmic acid	-4.47766	0.0363055	0.900871	0.941451	-4.46 +/- 0.98	-4.5 +/- 0.9
Carnitine (C10:1)	-11.8445	-0.060512	0.916204	0.945657	-11.87 +/- 1.74	-11.81 +/- 2.25
Argininosuccinate	-6.37055	0.0409086	0.921201	0.945657	-6.35 +/- 1.67	-6.39 +/- 0.95
Glucose	-5.14794	-0.0115496	0.954972	0.971726	-5.15 +/- 0.52	-5.14 +/- 0.7
NADPH	-12.0677	0.00776795	0.99021	0.991831	-12.06 +/- 2.12	-12.07 +/- 2.27
Citrulline	-5.2169	-0.00336809	0.991831	0.991831	-5.22 +/- 1.25	-5.22 +/- 0.83

### Sheet: blood_PEM
ID	AveExpr	log2FC	Pvalue	FDR	Case	Control
Dihydroxyacetone-P	-2.65288	0.815562	0.000370036	0.030713	-2.28 +/- 0.81	-3.1 +/- 0.63
Hexose-P	-3.36913	0.707503	0.00367681	0.123752	-3.05 +/- 0.71	-3.75 +/- 0.9
Glucose-6P	-3.93696	0.504017	0.00461921	0.123752	-3.71 +/- 0.56	-4.21 +/- 0.6
GDP	-5.21174	0.796953	0.00596394	0.123752	-4.85 +/- 1.06	-5.64 +/- 0.82
2-Dehydrogluconate	-1.08333	-0.509635	0.00948192	0.1574	-1.32 +/- 0.53	-0.81 +/- 0.76
Pyruvate	1.87301	-0.357736	0.0199443	0.275896	1.71 +/- 0.57	2.07 +/- 0.41
ADP	-3.04602	0.51885	0.0287618	0.319087	-2.81 +/- 0.84	-3.33 +/- 0.74
Asparagine	1.89748	-0.175304	0.0307553	0.319087	1.82 +/- 0.28	1.99 +/- 0.2
Phosphoenolpyruvate	-2.51553	0.344316	0.056046	0.497608	-2.36 +/- 0.7	-2.7 +/- 0.45
Threonine	-0.750173	0.177852	0.0599528	0.497608	-0.67 +/- 0.32	-0.85 +/- 0.27
Allantoin	-3.78144	0.291946	0.0798947	0.566101	-3.65 +/- 0.61	-3.94 +/- 0.49
2-Hydroxybutyric acid	-0.121184	0.348114	0.0842131	0.566101	0.04 +/- 0.7	-0.31 +/- 0.64
Aminoadipic acid	-4.26594	0.387353	0.0886664	0.566101	-4.09 +/- 0.77	-4.48 +/- 0.77
Cystine	-1.26108	-0.379056	0.11301	0.645879	-1.43 +/- 0.92	-1.06 +/- 0.65
Succinate	-2.14926	-0.12601	0.116725	0.645879	-2.21 +/- 0.24	-2.08 +/- 0.26
Pyroglutamic acid	-0.922766	0.239226	0.134447	0.678688	-0.81 +/- 0.63	-1.05 +/- 0.39
Citrulline	0.266078	-0.133526	0.139008	0.678688	0.21 +/- 0.28	0.34 +/- 0.3
Uracil	-9.74579	-0.453485	0.1615	0.681298	-9.95 +/- 1.35	-9.5 +/- 0.7
Gluconate-6P	-6.26671	0.298503	0.165875	0.681298	-6.13 +/- 0.81	-6.43 +/- 0.62
Glutamine	4.38683	-0.0834204	0.166457	0.681298	4.35 +/- 0.2	4.43 +/- 0.13
Aspartate	-1.61307	0.125784	0.175646	0.681298	-1.56 +/- 0.34	-1.68 +/- 0.23
Tyrosine	1.19472	-0.165763	0.184634	0.681298	1.12 +/- 0.42	1.28 +/- 0.4
Oxiglutathione	-4.16466	-0.424065	0.193133	0.681298	-4.36 +/- 1.24	-3.93 +/- 0.94
Phosphorylethanolamine	-6.20426	0.277584	0.198093	0.681298	-6.08 +/- 0.87	-6.36 +/- 0.51
Cysteine	-2.51092	-0.277813	0.21227	0.681298	-2.64 +/- 0.86	-2.36 +/- 0.61
Carnitine (C3:0)	-7.42274	-0.215112	0.213419	0.681298	-7.52 +/- 0.66	-7.31 +/- 0.48
FAICAR	-8.30982	-0.0956257	0.258473	0.749263	-8.35 +/- 0.29	-8.26 +/- 0.23
Glycerate	3.73391	0.137271	0.26371	0.749263	3.8 +/- 0.44	3.66 +/- 0.36
TMP	-5.97305	0.518601	0.267909	0.749263	-5.74 +/- 1.69	-6.25 +/- 1.51
Uridine	-2.83465	0.306577	0.277476	0.749263	-2.69 +/- 1.23	-3 +/- 0.5
Glycine	-1.64182	-0.0909052	0.279845	0.749263	-1.68 +/- 0.31	-1.59 +/- 0.2
AMP	-6.37459	0.20784	0.293085	0.758613	-6.28 +/- 0.72	-6.49 +/- 0.61
2-Aminobutyric acid	-4.75386	-0.254417	0.304423	0.758613	-4.87 +/- 0.98	-4.62 +/- 0.65
Hippuric acid	0.52913	-0.384344	0.310757	0.758613	0.35 +/- 1.41	0.74 +/- 1.15
2-PY	-1.32727	-0.175916	0.366666	0.869522	-1.41 +/- 0.63	-1.23 +/- 0.7
Phenylalanine	0.0968459	-0.0544517	0.39581	0.912562	0.07 +/- 0.18	0.13 +/- 0.19
Hydroxyphenyllactic acid	-2.92113	-0.17002	0.417115	0.922621	-3 +/- 0.84	-2.83 +/- 0.53
Kynurenine	-7.06273	-0.101241	0.428557	0.922621	-7.11 +/- 0.43	-7.01 +/- 0.43
Kynurenic acid	-6.38061	-0.15155	0.433521	0.922621	-6.45 +/- 0.77	-6.3 +/- 0.49
Carnitine (C5:0)	-7.02304	-0.142352	0.459198	0.952836	-7.09 +/- 0.74	-6.95 +/- 0.53
Leucine	1.21245	-0.0685307	0.495209	0.958093	1.18 +/- 0.36	1.25 +/- 0.29
Tryptophan	0.649294	0.0650356	0.504572	0.958093	0.68 +/- 0.24	0.61 +/- 0.39
Hypoxanthine	-5.48464	-0.385186	0.530682	0.958093	-5.66 +/- 2.3	-5.28 +/- 1.89
GMP	-9.21396	0.13121	0.558907	0.958093	-9.15 +/- 0.86	-9.29 +/- 0.64
Glucose	2.70664	-0.0388252	0.56842	0.958093	2.69 +/- 0.2	2.73 +/- 0.21
Histidine	2.59744	-0.172811	0.57294	0.958093	2.52 +/- 0.95	2.69 +/- 1.17
Carnitine (C4:0)	-5.66138	0.0902598	0.579211	0.958093	-5.62 +/- 0.58	-5.71 +/- 0.52
Glutarylcarnitine	0.203437	0.0851704	0.594105	0.958093	0.24 +/- 0.6	0.16 +/- 0.47
ADP-Ribose	-8.83469	0.2006	0.607881	0.958093	-8.74 +/- 1.52	-8.94 +/- 1.11
Gluconate	2.85426	-0.070982	0.614448	0.958093	2.82 +/- 0.55	2.89 +/- 0.36
2-Hydroxyglutarate	-2.41474	-0.06557	0.619863	0.958093	-2.44 +/- 0.48	-2.38 +/- 0.39
Carnitine	0.511076	0.0497563	0.621471	0.958093	0.53 +/- 0.36	0.48 +/- 0.29
Acetylglutamic acid	-5.37709	0.0806034	0.626394	0.958093	-5.34 +/- 0.68	-5.42 +/- 0.37
Citric acid	1.69704	-0.0479921	0.631075	0.958093	1.68 +/- 0.28	1.72 +/- 0.37
Taurine	1.26797	-0.0603157	0.639541	0.958093	1.24 +/- 0.46	1.3 +/- 0.39
Valine	2.0184	-0.0467009	0.658089	0.958093	2 +/- 0.34	2.04 +/- 0.36
Betaine	7.08853	0.0480627	0.662771	0.958093	7.11 +/- 0.41	7.06 +/- 0.3
Carnitine (C2:0)	-3.97927	0.0646367	0.686276	0.958093	-3.95 +/- 0.56	-4.01 +/- 0.52
Uric acid	-0.546405	0.110057	0.688371	0.958093	-0.5 +/- 1.25	-0.61 +/- 0.27
CMP	-7.35116	0.0953645	0.695631	0.958093	-7.31 +/- 0.83	-7.4 +/- 0.84
Alpha-Ketoglutarate	-2.07085	0.0776873	0.716461	0.958093	-2.04 +/- 0.83	-2.11 +/- 0.59
Lysine	2.2833	0.031956	0.720931	0.958093	2.3 +/- 0.32	2.27 +/- 0.23
Methionine	-1.2179	-0.0289504	0.73692	0.958093	-1.23 +/- 0.27	-1.2 +/- 0.28
Carnitine (C8:0)	-6.19529	0.0921079	0.750787	0.958093	-6.15 +/- 0.9	-6.25 +/- 1.11
Xanthine	-4.6372	0.066358	0.776742	0.958093	-4.61 +/- 0.92	-4.67 +/- 0.63
Creatinine	0.263925	0.0264845	0.796741	0.958093	0.28 +/- 0.41	0.25 +/- 0.21
IMP	-6.26496	-0.035175	0.801385	0.958093	-6.28 +/- 0.49	-6.25 +/- 0.45
Arginine	0.025604	0.0452385	0.828189	0.958093	0.05 +/- 0.77	0 +/- 0.64
Malate	-2.51413	-0.0250829	0.838235	0.958093	-2.53 +/- 0.44	-2.5 +/- 0.37
UMP	-6.9599	-0.0293929	0.851825	0.958093	-6.97 +/- 0.67	-6.94 +/- 0.29
Carnitine (C10:0)	-6.13748	0.0538973	0.851993	0.958093	-6.11 +/- 0.88	-6.17 +/- 1.12
Alanine	1.82001	-0.0184457	0.85567	0.958093	1.81 +/- 0.32	1.83 +/- 0.35
Creatine	-4.63656	0.0540202	0.868332	0.958093	-4.61 +/- 1.27	-4.67 +/- 0.92
2-phosphoglyceric acid	-7.06232	0.0260159	0.875815	0.958093	-7.05 +/- 0.63	-7.08 +/- 0.47
Glutathione	-0.586466	0.028485	0.885743	0.958093	-0.57 +/- 0.73	-0.6 +/- 0.6
Glycerophosphocholine	-3.01447	0.0196619	0.896488	0.958093	-3.01 +/- 0.48	-3.03 +/- 0.55
Proline	1.31492	0.0140783	0.897388	0.958093	1.32 +/- 0.38	1.31 +/- 0.34
Isoleucine	0.646288	-0.0127956	0.900377	0.958093	0.64 +/- 0.36	0.65 +/- 0.3
Ornithine	1.25536	0.0121572	0.918553	0.965062	1.26 +/- 0.35	1.25 +/- 0.44
Glutamate	-0.0320653	0.011981	0.934308	0.969344	-0.03 +/- 0.5	-0.04 +/- 0.48
Lactate	3.6682	-0.0101595	0.95438	0.977945	3.66 +/- 0.71	3.67 +/- 0.45
Carnitine (C10:1)	-6.88538	0.00344185	0.987659	0.991846	-6.88 +/- 0.69	-6.89 +/- 0.84
ATP	-5.23051	0.00163736	0.991846	0.991846	-5.23 +/- 0.59	-5.23 +/- 0.48
